# NheABC is a pH-dependent cytotoxin that contributes to the virulence of *Bacillus cereus*

**DOI:** 10.64898/2026.01.19.700242

**Authors:** Naeem Ullah, Abdelbasset Yabrag, Raswati Pant, Vignesh Ramnath, Toril Lindbäck, Laura M. Carroll, Manoj Puthia, Aftab Nadeem

## Abstract

*Bacillus cereus* is a Gram-positive bacterium widely distributed in food, soil, and plants. It is a spore-forming, facultative anaerobic bacterium known as a food-borne opportunistic human pathogen responsible for causing gastrointestinal and non-gastrointestinal infections, including wound-associated infections. In the present study, we report that among single-component, bi-component, and tripartite alpha pore-forming toxin (α-PFT) producing bacteria, the tripartite NheABC toxin produced by *B. cereus* induced the maximum cell death in infected epithelial cells. Similar to its effects in 2D monolayers, NheABC exhibited potent cell toxicity in 3D spheroids and intestinal organoids, targeting their cell membrane and mitochondria. Moreover, using erythrocytes as a model system, we found that the cytolytic activity of NheABC is pH-dependent, and was markedly reduced at acidic pH (5.5). The pH-dependent biological activity of NheABC was further confirmed by a liposome leakage assay. Importantly, NheABC enhanced the colonization of *B. cereus* in a non-gastrointestinal murine wound infection model. Overall, our study highlights the role of pH in regulating NheABC-mediated cytotoxicity in mammalian cells, which may lead to the development of novel therapeutic strategies for managing *B. cereus* gastrointestinal and non-gastrointestinal infections.
