## Supplementary Table S3 for "NheABC is a pH-dependent cytotoxin that contributes to the virulence of *Bacillus cereus*"

# Supplementary Table S3. Translated nucleotide BLAST (tblastn) results for strain SJ-S28 (BTyperDB ID BTDB_2022-0002555.2, NCBI BioSample accession SAMN07351956) with minimum amino acid identity and coverage lowered to 0%.
qseqid	sseqid	pident	length	mismatch	gapopen	qstart	qend	sstart	send	evalue	bitscore	qlen	slen	qcovs	qcovhsp
cesC	NMYF01000072.1	49.829	293	147	0	6	298	81197	82075	3.30e-102	325	298	267219	98	98
cesC	NMYF01000072.1	30.657	274	171	6	8	265	14845	15657	4.64e-35	132	298	267219	98	87
cesC	NMYF01000072.1	34.703	219	138	4	8	222	253435	254088	1.67e-33	127	298	267219	98	72
cesC	NMYF01000072.1	28.194	227	137	7	26	235	5237	5890	1.30e-18	84.0	298	267219	98	70
cesC	NMYF01000072.1	24.645	211	140	5	24	226	61274	61873	6.28e-13	67.0	298	267219	98	68
cesC	NMYF01000086.1	36.220	254	153	4	2	249	2324	3076	2.58e-43	155	298	5773	83	83
cesC	NMYF01000017.1	32.119	302	185	10	9	298	303355	302474	9.90e-39	142	298	370589	98	97
cesC	NMYF01000017.1	34.959	246	151	3	8	250	328612	327893	8.41e-34	128	298	370589	98	82
cesC	NMYF01000017.1	29.808	208	111	9	8	192	50306	49719	9.94e-18	81.3	298	370589	98	62
cesC	NMYF01000017.1	24.889	225	143	8	18	221	37747	37088	7.03e-16	75.9	298	370589	98	68
cesC	NMYF01000017.1	26.961	204	134	6	26	216	125845	125240	1.57e-13	68.6	298	370589	98	64
cesC	NMYF01000017.1	24.409	254	156	11	8	239	199100	198381	5.04e-09	55.1	298	370589	98	78
cesC	NMYF01000087.1	37.555	229	136	4	6	227	112089	112775	2.43e-38	141	298	258849	98	74
cesC	NMYF01000087.1	32.414	290	171	9	9	293	233754	234563	5.59e-33	126	298	258849	98	96
cesC	NMYF01000087.1	28.261	230	163	2	7	236	161155	161838	5.04e-28	111	298	258849	98	77
cesC	NMYF01000087.1	36.318	201	121	2	26	222	39001	39594	3.17e-26	106	298	258849	98	66
cesC	NMYF01000087.1	22.388	268	187	7	3	254	43143	43931	5.79e-16	76.3	298	258849	98	85
cesC	NMYF01000087.1	23.874	222	152	5	9	216	128687	129343	3.73e-13	67.8	298	258849	98	70
cesC	NMYF01000087.1	30.488	82	57	0	128	209	232895	233140	8.96e-06	44.7	298	258849	98	28
cesC	NMYF01000028.1	34.703	219	135	4	9	222	32874	32227	9.41e-38	140	298	168190	72	72
cesC	NMYF01000028.1	22.162	185	130	5	7	177	49686	50240	1.11e-09	57.0	298	168190	72	57
cesC	NMYF01000010.1	30.435	299	183	7	8	292	303711	304574	9.71e-38	140	298	466641	98	96
cesC	NMYF01000010.1	31.271	291	187	7	11	292	221768	222628	4.87e-37	137	298	466641	98	95
cesC	NMYF01000010.1	33.036	224	145	2	5	223	13441	14112	6.22e-36	134	298	466641	98	73
cesC	NMYF01000010.1	28.384	229	161	1	7	235	302204	302881	6.31e-27	108	298	466641	98	77
cesC	NMYF01000010.1	27.615	239	166	3	7	239	237441	238154	2.01e-21	92.4	298	466641	98	78
cesC	NMYF01000010.1	26.818	220	154	3	3	216	273052	273708	2.11e-18	83.2	298	466641	98	72
cesC	NMYF01000010.1	25.229	218	152	4	9	216	60213	60863	5.38e-17	79.3	298	466641	98	70
cesC	NMYF01000010.1	26.383	235	151	7	1	214	148409	149110	4.79e-15	73.2	298	466641	98	72
cesC	NMYF01000010.1	26.364	220	140	5	19	216	147427	148086	1.05e-14	72.4	298	466641	98	66
cesC	NMYF01000018.1	34.513	226	142	3	3	222	13684	13007	1.01e-35	134	298	100011	74	74
cesC	NMYF01000109.1	29.553	291	201	4	7	296	37940	38803	4.39e-34	129	298	165675	97	97
cesC	NMYF01000109.1	27.917	240	164	4	7	237	101608	100889	2.58e-21	92.0	298	165675	97	78
cesC	NMYF01000119.1	31.401	207	126	4	22	222	127499	128089	2.81e-31	121	298	587158	84	67
cesC	NMYF01000119.1	31.390	223	143	5	2	214	173986	174654	1.38e-27	110	298	587158	84	71
cesC	NMYF01000119.1	26.106	226	143	6	26	235	373818	374471	1.32e-16	78.2	298	587158	84	70
cesC	NMYF01000119.1	25.896	251	163	8	1	235	375559	376290	2.66e-15	73.9	298	587158	84	79
cesC	NMYF01000119.1	24.138	174	117	4	8	166	331440	331961	7.75e-13	66.6	298	587158	84	53
cesC	NMYF01000119.1	25.490	255	154	10	7	251	93890	94576	7.02e-11	60.8	298	587158	84	82
cesC	NMYF01000059.1	30.328	244	142	6	8	223	5771	5040	1.18e-29	116	298	210766	78	72
cesC	NMYF01000059.1	26.106	226	153	5	7	218	184565	183888	6.13e-18	82.0	298	210766	78	71
cesC	NMYF01000059.1	27.572	243	159	6	8	237	124311	125027	7.85e-17	78.6	298	210766	78	77
cesC	NMYF01000059.1	26.570	207	137	5	9	207	92439	91840	1.34e-14	72.0	298	210766	78	67
cesC	NMYF01000105.1	28.846	260	163	7	8	245	70489	71268	5.41e-28	111	298	87233	82	80
cesC	NMYF01000105.1	26.446	242	150	7	17	233	23742	23026	3.37e-16	76.6	298	87233	82	73
cesC	NMYF01000105.1	23.485	264	162	10	3	233	58557	57787	4.30e-15	73.6	298	87233	82	78
cesC	NMYF01000105.1	25.000	244	162	8	8	231	57532	56804	1.81e-14	71.6	298	87233	82	75
cesC	NMYF01000105.1	24.576	236	152	8	2	216	22795	22103	5.02e-13	67.0	298	87233	82	72
cesC	NMYF01000045.1	31.933	238	137	7	3	231	58797	59462	7.18e-27	108	298	178510	80	77
cesC	NMYF01000045.1	25.806	248	160	7	8	239	122254	121535	2.29e-15	74.3	298	178510	80	78
cesC	NMYF01000045.1	25.989	177	120	5	27	192	55012	54482	2.70e-12	65.1	298	178510	80	56
cesC	NMYF01000045.1	28.155	206	133	8	20	215	86645	87247	1.05e-11	63.2	298	178510	80	66
cesC	NMYF01000045.1	27.922	154	95	4	27	167	127141	126689	1.75e-09	56.2	298	178510	80	47
cesC	NMYF01000045.1	25.414	181	118	5	26	192	135470	136003	4.69e-08	52.0	298	178510	80	56
cesC	NMYF01000103.1	32.075	212	133	3	16	216	99023	98388	2.41e-23	97.8	298	118451	70	67
cesC	NMYF01000103.1	30.734	218	130	4	8	213	35909	36535	9.58e-23	96.3	298	118451	70	69
cesC	NMYF01000015.1	26.613	248	167	6	8	240	60984	60241	8.80e-21	90.5	298	178813	80	78
cesC	NMYF01000015.1	26.250	160	106	3	27	175	172676	173152	2.10e-11	62.4	298	178813	80	50
cesC	NMYF01000015.1	30.332	211	122	8	27	216	57279	56659	2.30e-11	62.0	298	178813	80	64
cesC	NMYF01000015.1	23.214	224	161	4	3	216	160182	159514	3.92e-10	58.5	298	178813	80	72
cesC	NMYF01000015.1	23.474	213	145	6	16	212	166680	167312	2.25e-09	55.8	298	178813	80	66
cesC	NMYF01000042.1	29.279	222	137	6	26	235	157576	158217	2.23e-19	86.3	298	177636	78	70
cesC	NMYF01000042.1	27.111	225	145	5	8	216	160047	160712	1.57e-16	77.8	298	177636	78	70
cesC	NMYF01000042.1	28.125	224	140	7	8	214	108312	107653	2.07e-16	77.4	298	177636	78	69
cesC	NMYF01000042.1	27.313	227	147	7	27	240	155552	156217	1.58e-14	71.6	298	177636	78	72
cesC	NMYF01000042.1	26.244	221	146	6	24	237	5251	5883	5.27e-13	67.0	298	177636	78	72
cesC	NMYF01000089.1	32.683	205	123	6	27	222	38604	39200	2.30e-19	86.3	298	76550	79	66
cesC	NMYF01000089.1	23.846	260	171	6	5	240	37790	38560	2.70e-14	70.9	298	76550	79	79
cesC	NMYF01000089.1	23.707	232	151	7	26	240	67696	68364	6.17e-14	70.1	298	76550	79	72
cesC	NMYF01000089.1	24.444	225	139	5	26	232	52093	52728	2.03e-13	68.6	298	76550	79	69
cesC	NMYF01000089.1	25.688	218	124	9	27	221	50369	50977	2.05e-11	62.4	298	76550	79	65
cesC	NMYF01000065.1	26.638	229	132	5	8	213	95711	96358	2.83e-17	80.1	298	134649	79	69
cesC	NMYF01000065.1	27.751	209	147	3	9	214	89213	89836	3.08e-17	79.7	298	134649	79	69
cesC	NMYF01000065.1	28.125	256	149	8	2	235	101420	102148	1.53e-16	77.8	298	134649	79	79
cesC	NMYF01000065.1	24.664	223	151	6	7	214	13790	14452	1.29e-14	72.0	298	134649	79	70
cesC	NMYF01000016.1	29.018	224	143	4	8	218	81729	81067	7.09e-17	79.0	298	236766	78	71
cesC	NMYF01000016.1	26.923	208	131	7	26	217	17981	17373	3.11e-13	67.8	298	236766	78	64
cesC	NMYF01000016.1	25.957	235	150	6	25	239	80913	80221	2.17e-12	65.1	298	236766	78	72
cesC	NMYF01000081.1	29.167	216	134	7	9	212	173856	174482	3.03e-16	77.0	298	262161	72	68
cesC	NMYF01000081.1	27.000	200	133	7	27	215	30642	31235	3.85e-14	70.5	298	262161	72	63
cesC	NMYF01000081.1	27.027	222	144	8	8	218	105257	105901	5.78e-13	67.0	298	262161	72	71
cesC	NMYF01000081.1	25.701	214	134	5	20	213	106025	106651	7.20e-12	63.5	298	262161	72	65
cesC	NMYF01000081.1	25.571	219	122	6	7	192	154323	154955	8.00e-10	57.4	298	262161	72	62
cesC	NMYF01000081.1	23.767	223	137	8	3	212	155262	155870	5.13e-07	48.5	298	262161	72	70
cesC	NMYF01000074.1	26.244	221	147	7	8	213	34216	33557	5.41e-16	76.3	298	107054	71	69
cesC	NMYF01000074.1	24.537	216	142	7	20	219	106794	106162	2.34e-10	58.9	298	107054	71	67
cesC	NMYF01000074.1	26.020	196	134	4	26	213	105912	105334	4.06e-08	52.0	298	107054	71	63
cesC	NMYF01000099.1	25.664	226	153	5	4	216	95482	96153	1.02e-15	75.5	298	209331	72	71
cesC	NMYF01000099.1	23.982	221	156	4	5	213	149293	149955	6.03e-14	70.1	298	209331	72	70
cesC	NMYF01000099.1	24.413	213	140	6	19	212	150082	150714	9.80e-12	63.2	298	209331	72	65
cesC	NMYF01000099.1	22.072	222	164	5	3	216	35119	35781	2.23e-10	59.3	298	209331	72	72
cesC	NMYF01000099.1	30.588	85	59	0	130	214	128345	128599	5.08e-09	55.1	298	209331	72	29
cesC	NMYF01000058.1	28.302	212	133	7	22	217	49564	50190	1.11e-15	75.1	298	58578	88	66
cesC	NMYF01000058.1	24.567	289	172	10	9	270	48701	49510	1.23e-14	72.0	298	58578	88	88
cesC	NMYF01000110.1	27.000	200	133	7	27	215	15294	14701	3.83e-14	70.5	298	78283	63	63
cesC	NMYF01000073.1	28.959	221	125	7	31	250	1453	2022	5.82e-14	70.1	298	52368	83	74
cesC	NMYF01000073.1	26.630	184	120	5	22	192	3924	4469	7.66e-14	69.7	298	52368	83	57
cesC	NMYF01000073.1	29.018	224	118	13	3	212	2233	2823	7.47e-12	63.5	298	52368	83	70
cesC	NMYF01000085.1	23.967	242	157	7	7	227	9162	9869	7.97e-14	69.7	298	13447	91	74
cesC	NMYF01000085.1	26.129	310	178	14	8	276	8280	9179	4.78e-08	52.0	298	13447	91	90
cesC	NMYF01000050.1	25.311	241	151	6	8	221	29111	29827	2.51e-13	68.2	298	38063	77	72
cesC	NMYF01000050.1	22.745	255	169	7	7	234	28120	28881	3.27e-10	58.5	298	38063	77	77
cesC	NMYF01000038.1	25.000	228	143	6	9	219	69447	70097	3.97e-12	64.3	298	84205	71	71
cesC	NMYF01000007.1	23.605	233	149	7	8	216	10867	11550	3.67e-08	52.4	298	30610	70	70
cesD	NMYF01000072.1	33.617	235	156	0	1	235	82089	82793	1.44e-29	115	268	267219	88	88
cesB	NMYF01000119.1	36.265	1194	720	18	1245	2421	465122	468631	0.0	734	2681	587158	75	44
cesB	NMYF01000119.1	35.684	1177	719	18	1244	2398	468251	471733	0.0	718	2681	587158	75	43
cesB	NMYF01000119.1	36.643	1138	679	18	1280	2395	458664	462017	0.0	705	2681	587158	75	42
cesB	NMYF01000119.1	36.971	1063	644	14	1379	2420	462326	465499	0.0	661	2681	587158	75	39
cesB	NMYF01000119.1	30.589	1409	885	30	1244	2598	313302	317411	0.0	624	2681	587158	75	51
cesB	NMYF01000119.1	30.895	1162	742	35	1407	2538	473297	476689	6.69e-138	484	2681	587158	75	42
cesB	NMYF01000119.1	30.496	1069	699	24	1377	2418	455778	458933	1.37e-137	484	2681	587158	75	39
cesB	NMYF01000119.1	30.354	1074	667	24	1377	2405	451216	454329	6.70e-136	478	2681	587158	75	38
cesB	NMYF01000119.1	29.644	1066	694	27	1377	2408	310530	313661	1.17e-114	409	2681	587158	75	38
cesB	NMYF01000119.1	26.879	346	228	10	1245	1584	471419	472399	7.18e-19	92.4	2681	587158	75	13
cesB	NMYF01000119.1	24.784	347	235	10	1245	1584	453991	454974	1.15e-15	82.0	2681	587158	75	13
cesB	NMYF01000119.1	24.629	337	189	11	341	664	467291	468145	5.56e-14	76.3	2681	587158	75	12
cesB	NMYF01000119.1	22.056	535	344	18	214	728	315138	316583	1.26e-13	75.1	2681	587158	75	19
cesB	NMYF01000119.1	24.430	307	189	10	339	642	308475	309275	1.39e-12	71.6	2681	587158	75	11
cesB	NMYF01000119.1	22.252	373	220	12	323	674	457512	458483	3.78e-12	70.1	2681	587158	75	13
cesB	NMYF01000119.1	24.121	398	244	12	344	728	452992	454050	5.69e-12	69.7	2681	587158	75	14
cesB	NMYF01000119.1	22.983	409	230	16	342	728	312327	313364	2.56e-10	64.3	2681	587158	75	14
cesB	NMYF01000119.1	23.485	396	257	13	1942	2315	308406	309521	6.94e-10	62.8	2681	587158	75	14
cesB	NMYF01000119.1	27.922	154	103	3	11	157	471206	471664	2.94e-07	53.9	2681	587158	75	5
cesB	NMYF01000119.1	38.554	83	46	2	1245	1324	475964	476206	5.38e-07	53.1	2681	587158	75	3
cesB	NMYF01000119.1	32.584	89	57	1	13	98	458355	458621	3.17e-06	50.4	2681	587158	75	3
cesB	NMYF01000028.1	36.265	1194	720	18	1245	2421	85662	82153	0.0	734	2681	168190	69	44
cesB	NMYF01000028.1	35.684	1177	719	18	1244	2398	82533	79051	0.0	718	2681	168190	69	43
cesB	NMYF01000028.1	36.643	1138	679	18	1280	2395	92120	88767	0.0	705	2681	168190	69	42
cesB	NMYF01000028.1	36.971	1063	644	14	1379	2420	88458	85285	0.0	661	2681	168190	69	39
cesB	NMYF01000028.1	30.895	1162	742	35	1407	2538	77487	74095	6.50e-138	484	2681	168190	69	42
cesB	NMYF01000028.1	30.496	1069	699	24	1377	2418	95006	91851	1.33e-137	484	2681	168190	69	39
cesB	NMYF01000028.1	30.354	1074	667	24	1377	2405	99568	96455	6.51e-136	478	2681	168190	69	38
cesB	NMYF01000028.1	26.879	346	228	10	1245	1584	79365	78385	7.14e-19	92.4	2681	168190	69	13
cesB	NMYF01000028.1	24.784	347	235	10	1245	1584	96793	95810	1.15e-15	82.0	2681	168190	69	13
cesB	NMYF01000028.1	24.629	337	189	11	341	664	83493	82639	5.54e-14	76.3	2681	168190	69	12
cesB	NMYF01000028.1	23.810	441	259	19	1855	2236	22240	20972	1.46e-12	71.6	2681	168190	69	14
cesB	NMYF01000028.1	22.252	373	220	12	323	674	93272	92301	3.76e-12	70.1	2681	168190	69	13
cesB	NMYF01000028.1	24.121	398	244	12	344	728	97792	96734	5.67e-12	69.7	2681	168190	69	14
cesB	NMYF01000028.1	27.922	154	103	3	11	157	79578	79120	2.94e-07	53.9	2681	168190	69	5
cesB	NMYF01000028.1	38.554	83	46	2	1245	1324	74820	74578	5.36e-07	53.1	2681	168190	69	3
cesB	NMYF01000028.1	32.584	89	57	1	13	98	92429	92163	3.16e-06	50.4	2681	168190	69	3
cesB	NMYF01000059.1	35.368	639	387	11	1771	2395	97871	95991	5.27e-93	337	2681	210766	28	23
cesB	NMYF01000059.1	24.265	136	93	5	1217	1349	96347	95961	9.39e-06	48.9	2681	210766	28	5
cesB	NMYF01000010.1	31.504	492	297	13	1849	2312	315236	313797	3.32e-57	219	2681	466641	29	17
cesB	NMYF01000010.1	24.152	501	337	11	1839	2307	55380	56849	1.52e-25	114	2681	466641	29	17
cesB	NMYF01000010.1	25.153	326	177	12	341	651	55845	56666	8.06e-17	85.5	2681	466641	29	12
cesB	NMYF01000050.1	25.532	517	330	16	1832	2308	4245	5750	3.89e-27	119	2681	38063	29	18
cesB	NMYF01000050.1	26.708	322	179	11	342	651	4719	5549	2.73e-18	90.5	2681	38063	29	12
cesB	NMYF01000017.1	24.717	530	313	21	1843	2307	319199	317673	1.57e-26	117	2681	370589	32	17
cesB	NMYF01000017.1	23.342	407	234	15	342	731	318686	317649	3.63e-14	77.0	2681	370589	32	15
cesB	NMYF01000020.1	26.577	523	312	21	1836	2307	22876	24381	5.68e-24	109	2681	107384	39	18
cesB	NMYF01000020.1	23.221	534	340	15	1828	2314	44054	45586	4.10e-20	96.7	2681	107384	39	18
cesB	NMYF01000020.1	24.138	319	202	10	341	656	23347	24192	1.99e-13	74.3	2681	107384	39	12
cesB	NMYF01000020.1	22.399	567	360	20	186	731	44066	45589	1.44e-12	71.6	2681	107384	39	20
cesB	NMYF01000018.1	23.566	488	325	14	1849	2307	97775	96369	7.18e-23	105	2681	100011	17	17
cesB	NMYF01000045.1	25.208	480	332	14	1847	2317	151982	150597	2.53e-22	103	2681	178510	29	18
cesB	NMYF01000045.1	25.243	309	180	13	341	645	151619	150834	2.30e-13	74.3	2681	178510	29	11
cesB	NMYF01000072.1	22.587	518	332	17	1857	2322	46033	47535	7.91e-17	85.9	2681	267219	34	17
cesB	NMYF01000072.1	26.415	424	265	18	323	739	46387	47538	1.35e-15	81.6	2681	267219	34	16
cesB	NMYF01000072.1	20.683	498	356	13	1826	2307	48292	49716	1.13e-12	72.0	2681	267219	34	18
cesB	NMYF01000072.1	26.667	180	113	5	550	725	49228	49722	2.47e-08	57.4	2681	267219	34	7
cesA	NMYF01000119.1	38.312	2156	1251	35	1194	3296	468272	474661	0.0	1367	3374	587158	80	62
cesA	NMYF01000119.1	37.677	1274	738	19	1319	2556	462326	466087	0.0	803	3374	587158	80	37
cesA	NMYF01000119.1	38.710	1178	678	10	1191	2351	458571	462023	0.0	795	3374	587158	80	34
cesA	NMYF01000119.1	35.038	1447	875	27	1411	2825	451495	455736	0.0	776	3374	587158	80	42
cesA	NMYF01000119.1	35.637	1389	838	20	1194	2556	465140	469216	0.0	761	3374	587158	80	40
cesA	NMYF01000119.1	35.827	1203	709	23	1189	2353	313308	316841	0.0	642	3374	587158	80	35
cesA	NMYF01000119.1	38.359	451	272	2	2825	3272	455766	457109	0.0	330	3374	587158	80	13
cesA	NMYF01000119.1	30.763	1284	829	26	1308	2556	455751	459527	8.16e-154	539	3374	587158	80	37
cesA	NMYF01000119.1	31.882	1148	714	31	1206	2329	472904	476215	6.87e-143	503	3374	587158	80	33
cesA	NMYF01000119.1	30.394	1270	821	29	1319	2556	310536	314252	5.47e-135	477	3374	587158	80	37
cesA	NMYF01000119.1	26.078	487	338	13	2821	3295	458922	460352	2.93e-35	147	3374	587158	80	14
cesA	NMYF01000119.1	24.678	466	328	9	2821	3272	465482	466852	1.32e-32	138	3374	587158	80	13
cesA	NMYF01000119.1	25.000	540	366	15	2765	3277	313467	315050	4.32e-28	123	3374	587158	80	15
cesA	NMYF01000119.1	24.167	360	261	6	2826	3176	462311	463381	3.72e-21	100	3374	587158	80	10
cesA	NMYF01000119.1	22.254	346	247	10	1188	1527	453991	454980	2.43e-18	91.3	3374	587158	80	10
cesA	NMYF01000119.1	23.866	507	335	18	1792	2268	308064	309521	2.64e-18	90.9	3374	587158	80	14
cesA	NMYF01000119.1	22.103	466	264	14	124	557	308079	309275	1.60e-14	78.6	3374	587158	80	13
cesA	NMYF01000119.1	24.069	349	245	8	2826	3165	451207	452220	3.05e-12	70.9	3374	587158	80	10
cesA	NMYF01000119.1	36.538	104	65	1	1194	1297	461727	462035	9.28e-12	69.3	3374	587158	80	3
cesA	NMYF01000119.1	33.333	111	73	1	1193	1302	475979	476311	2.84e-10	64.3	3374	587158	80	3
cesA	NMYF01000119.1	24.074	324	224	11	2830	3139	454354	455301	4.01e-08	57.4	3374	587158	80	9
cesA	NMYF01000119.1	22.571	350	251	9	2821	3160	310506	311525	8.58e-08	56.2	3374	587158	80	10
cesA	NMYF01000119.1	21.027	409	258	13	250	642	457542	458621	1.05e-06	52.4	3374	587158	80	12
cesA	NMYF01000119.1	32.911	79	53	0	3282	3360	453496	453732	1.63e-06	52.0	3374	587158	80	2
cesA	NMYF01000028.1	38.312	2156	1251	35	1194	3296	82512	76123	0.0	1367	3374	168190	76	62
cesA	NMYF01000028.1	37.677	1274	738	19	1319	2556	88458	84697	0.0	803	3374	168190	76	37
cesA	NMYF01000028.1	38.710	1178	678	10	1191	2351	92213	88761	0.0	795	3374	168190	76	34
cesA	NMYF01000028.1	35.038	1447	875	27	1411	2825	99289	95048	0.0	776	3374	168190	76	42
cesA	NMYF01000028.1	35.637	1389	838	20	1194	2556	85644	81568	0.0	761	3374	168190	76	40
cesA	NMYF01000028.1	38.359	451	272	2	2825	3272	95018	93675	0.0	330	3374	168190	76	13
cesA	NMYF01000028.1	30.763	1284	829	26	1308	2556	95033	91257	7.89e-154	539	3374	168190	76	37
cesA	NMYF01000028.1	31.882	1148	714	31	1206	2329	77880	74569	6.66e-143	503	3374	168190	76	33
cesA	NMYF01000028.1	26.078	487	338	13	2821	3295	91862	90432	2.91e-35	147	3374	168190	76	14
cesA	NMYF01000028.1	24.678	466	328	9	2821	3272	85302	83932	1.31e-32	138	3374	168190	76	13
cesA	NMYF01000028.1	24.167	360	261	6	2826	3176	88473	87403	3.70e-21	100	3374	168190	76	10
cesA	NMYF01000028.1	22.254	346	247	10	1188	1527	96793	95804	2.42e-18	91.3	3374	168190	76	10
cesA	NMYF01000028.1	22.767	571	344	19	1770	2270	22351	20720	1.34e-13	75.5	3374	168190	76	15
cesA	NMYF01000028.1	24.069	349	245	8	2826	3165	99577	98564	3.04e-12	70.9	3374	168190	76	10
cesA	NMYF01000028.1	36.538	104	65	1	1194	1297	89057	88749	9.24e-12	69.3	3374	168190	76	3
cesA	NMYF01000028.1	33.333	111	73	1	1193	1302	74805	74473	2.83e-10	64.3	3374	168190	76	3
cesA	NMYF01000028.1	24.074	324	224	11	2830	3139	96430	95483	4.00e-08	57.4	3374	168190	76	9
cesA	NMYF01000028.1	21.027	409	258	13	250	642	93242	92163	1.04e-06	52.4	3374	168190	76	12
cesA	NMYF01000028.1	32.911	79	53	0	3282	3360	97288	97052	1.63e-06	52.0	3374	168190	76	2
cesA	NMYF01000059.1	33.929	672	421	12	1685	2348	97937	95967	9.03e-96	347	3374	210766	25	20
cesA	NMYF01000059.1	25.668	187	127	4	1137	1312	96434	95877	3.82e-09	60.5	3374	210766	25	5
cesA	NMYF01000010.1	28.937	508	331	8	1778	2267	315278	313791	1.79e-52	204	3374	466641	31	15
cesA	NMYF01000010.1	23.619	525	343	14	1776	2266	55365	56867	3.30e-23	107	3374	466641	31	15
cesA	NMYF01000010.1	22.869	481	291	23	99	557	55362	56630	3.11e-13	74.3	3374	466641	31	14
cesA	NMYF01000010.1	21.005	557	363	19	97	639	315287	313806	1.95e-08	58.2	3374	466641	31	16
cesA	NMYF01000020.1	24.522	575	350	23	1751	2270	22774	24411	2.04e-19	94.7	3374	107384	15	15
cesA	NMYF01000020.1	21.569	510	354	13	1792	2270	44111	45595	1.34e-14	78.6	3374	107384	15	14
cesA	NMYF01000050.1	25.189	528	328	19	1776	2262	4248	5753	8.57e-19	92.4	3374	38063	24	14
cesA	NMYF01000050.1	25.879	313	185	12	260	566	4734	5549	1.76e-13	75.1	3374	38063	24	9
cesA	NMYF01000017.1	22.936	545	348	15	1774	2265	319235	317658	1.28e-17	88.6	3374	370589	28	15
cesA	NMYF01000017.1	20.359	501	292	18	106	560	319205	317886	2.52e-16	84.3	3374	370589	28	13
cesA	NMYF01000018.1	22.538	528	370	13	1764	2270	97868	96339	7.56e-17	86.3	3374	100011	15	15
cesA	NMYF01000072.1	23.529	510	327	15	1800	2265	46033	47505	7.59e-16	82.8	3374	267219	21	14
cesA	NMYF01000072.1	21.118	483	360	9	1788	2268	48349	49740	3.72e-12	70.5	3374	267219	21	14
cesA	NMYF01000072.1	25.847	236	147	8	466	695	49231	49872	4.58e-08	57.0	3374	267219	21	7
cesA	NMYF01000045.1	23.541	514	343	13	1787	2279	151991	150537	2.48e-14	77.8	3374	178510	28	15
cesA	NMYF01000045.1	20.569	457	292	14	124	575	151961	150789	2.94e-12	70.9	3374	178510	28	13
nheA	NMYF01000119.1	27.653	311	196	7	1	296	571726	572616	9.27e-20	89.4	386	587158	77	77
nheB	NMYF01000119.1	36.118	407	232	5	1	389	573106	574296	8.81e-60	207	402	587158	97	97
nheB	NMYF01000119.1	31.858	226	138	4	1	222	574363	575004	5.30e-28	114	402	587158	97	55
nheB	NMYF01000119.1	30.942	223	143	3	1	222	575869	576507	1.15e-26	110	402	587158	97	55
nheB	NMYF01000119.1	37.288	59	33	1	329	383	575245	575421	3.23e-06	47.0	402	587158	97	14
nheC	NMYF01000119.1	31.436	404	229	6	1	358	573106	574311	1.21e-52	185	359	587158	99	99
nheC	NMYF01000119.1	25.886	367	258	7	1	357	575866	576954	7.75e-30	119	359	587158	99	99
nheC	NMYF01000119.1	24.731	372	256	9	1	357	574363	575451	1.34e-28	115	359	587158	99	99
hblA	NMYF01000119.1	99.200	375	3	0	1	375	574363	575487	0.0	720	375	587158	100	100
hblA	NMYF01000119.1	71.703	364	103	0	1	364	575866	576957	1.03e-167	517	375	587158	100	97
hblA	NMYF01000119.1	29.911	224	150	2	1	217	573103	573774	2.81e-19	87.8	375	587158	100	58
hblB	NMYF01000119.1	98.498	466	7	0	1	466	575866	577263	0.0	942	466	587158	100	100
hblB	NMYF01000119.1	71.429	364	104	0	1	364	574363	575454	4.61e-171	531	466	587158	100	78
hblB	NMYF01000119.1	25.679	405	240	10	1	355	573103	574284	1.58e-22	99.4	466	587158	100	76
hblC	NMYF01000119.1	98.178	439	8	0	1	439	571726	573042	0.0	812	439	587158	100	100
hblD	NMYF01000119.1	99.754	406	1	0	1	406	573106	574323	0.0	671	406	587158	100	100
hblD	NMYF01000119.1	31.111	225	144	4	1	223	574366	575013	1.71e-14	73.6	406	587158	100	55
hblD	NMYF01000119.1	29.148	223	151	2	1	223	575869	576516	4.81e-14	72.0	406	587158	100	55
cytK-1	NMYF01000010.1	87.500	336	42	0	1	336	70552	69545	0.0	578	336	466641	100	100
cytK-2	NMYF01000010.1	100.000	336	0	0	1	336	70552	69545	0.0	655	336	466641	100	100
sph	NMYF01000099.1	92.308	338	26	0	1	338	160846	161859	0.0	655	338	209331	100	100
capA	NMYF01000074.1	29.614	233	148	6	81	306	92524	91853	1.20e-23	101	411	107054	55	55
hasA	NMYF01000072.1	27.273	308	180	9	8	314	265863	266657	4.98e-25	106	427	267219	72	72
hasA	NMYF01000087.1	29.240	171	88	6	60	221	75681	75241	2.63e-09	57.0	427	258849	38	38
hasB	NMYF01000087.1	58.993	417	171	0	18	434	250784	252034	1.23e-167	520	443	258849	94	94
hasB	NMYF01000065.1	49.639	415	208	1	19	433	74568	75809	4.25e-129	409	443	134649	94	94
hasB	NMYF01000059.1	23.873	377	265	9	19	385	33535	32441	8.88e-15	74.7	443	210766	83	83
hasC	NMYF01000087.1	63.889	288	101	2	2	289	243082	243936	1.44e-122	384	295	258849	98	98
hasC	NMYF01000009.1	62.069	290	108	1	2	291	627	1490	2.66e-119	374	295	21050	98	98
hasC	NMYF01000010.1	24.815	270	154	9	5	266	177217	177903	7.21e-13	66.6	295	466641	89	89
hasC	NMYF01000017.1	26.147	218	129	4	1	218	35751	35194	9.93e-13	66.2	295	370589	74	74
hasC	NMYF01000018.1	25.221	226	129	9	5	218	38044	38637	2.01e-07	50.1	295	100011	73	73
bpsB	NMYF01000065.1	20.769	390	249	14	3	362	75929	77008	6.80e-10	58.5	381	134649	94	94
bpsD	NMYF01000087.1	65.217	207	72	0	16	222	244032	244652	7.72e-80	258	223	258849	93	93
bpsD	NMYF01000104.1	44.231	156	66	5	57	206	3535	3113	1.67e-29	113	223	29961	67	67
bpsE	NMYF01000087.1	88.849	278	31	0	13	290	243112	243945	2.29e-158	486	295	258849	94	94
bpsE	NMYF01000009.1	79.787	282	56	1	13	293	657	1502	9.76e-143	441	295	21050	95	95
bpsE	NMYF01000017.1	25.514	243	148	7	13	255	35718	35089	9.72e-14	69.3	295	370589	82	82
bpsE	NMYF01000010.1	25.561	223	128	7	13	231	177238	177804	7.02e-13	66.6	295	466641	74	74
bpsF	NMYF01000087.1	51.220	205	100	0	1	205	239611	240225	8.61e-67	219	209	258849	98	98
bpsF	NMYF01000087.1	50.980	204	100	0	2	205	241301	241912	2.93e-65	215	209	258849	98	98
bpsF	NMYF01000087.1	26.974	152	82	5	39	168	17000	17434	5.05e-08	50.1	209	258849	98	62
bpsG	NMYF01000087.1	42.342	222	127	1	1	222	240523	241185	1.44e-52	180	246	258849	90	90
bpsG	NMYF01000104.1	29.730	222	145	2	5	221	5054	4407	1.38e-25	102	246	29961	88	88
bpsH	NMYF01000087.1	79.276	304	63	0	1	304	256793	257704	3.48e-142	440	304	258849	100	100
bpsH	NMYF01000065.1	36.071	280	161	6	21	288	78098	77277	7.43e-42	152	304	134649	88	88
bpsH	NMYF01000097.1	34.202	307	182	8	8	300	6730	7632	9.61e-42	151	304	106057	96	96
bpsH	NMYF01000099.1	33.887	301	173	9	18	300	82405	81527	1.37e-41	151	304	209331	93	93
bpsH	NMYF01000042.1	33.846	325	176	10	12	302	92789	91830	5.77e-37	137	304	177636	96	96
bpsH	NMYF01000072.1	33.030	330	176	11	5	302	84718	85668	2.97e-30	118	304	267219	98	98
